# Meta-analysis of the brain transcriptomes of multiple genetic mouse models of schizophrenia highlights dysregulation in striatum and thalamus

**DOI:** 10.1101/2025.03.26.645496

**Authors:** Kira A. Perzel Mandell, Sean K. Simmons, Ajay Nadig, Zohreh Farsi, Wei-Chao Huang, Sameer Aryal, Min Jee Kwon, Bryan Song, Kira Brenner, Nate Shepard, Ally A. Nicolella, Lesley D. O’Brien, Aron H. Lichtman, Joshua Z. Levin, Morgan Sheng

## Abstract

Schizophrenia is a severe mental illness with high heritability, but its underlying mechanisms are poorly understood. We meta-analyzed large-scale brain transcriptomic data from mice harboring individual loss-of-function mutations in seven schizophrenia risk genes (*Akap11*, *Dagla*, *Gria3*, *Grin2a*, *Sp4*, *Srrm2*, *Zmym2*). While all studied brain regions were affected, the striatum and the thalamus emerged as key brain regions of convergence. Striatum showed downregulation of synapse-and oxidative phosphorylation-related gene sets in all models. In the thalamus, mutants separated into two groups based on transcriptomic phenotype: synapse-related gene sets were upregulated in mutants with only schizophrenia and bipolar association, and were downregulated in mutants that are associated with developmental delay/intellectual disability in addition to schizophrenia. Overall, our meta-analysis reveals convergence and divergence in brain transcriptomic phenotype in these schizophrenia genetic models, supports the involvement of striatal disturbance and synapse dysfunction in schizophrenia, and points to a key role of the thalamus.
