## Supplemental Table 3 for "Meta-analysis of the brain transcriptomes of multiple genetic mouse models of schizophrenia highlights dysregulation in striatum and thalamus"

### Sheet: TRADE_results
region	age	gene	TWI	TWI_pval
HP	1M	Akap11	0.00174924	0.168
SN	1M	Akap11	0.0189182	0.071
PFC	1M	Akap11	0.000384321	0.264
SSC	1M	Akap11	0.000351789	0.367
STR	1M	Akap11	0.00116321	0.341
TH	1M	Akap11	0.0126809	0.067
HP	3M	Akap11	4.59432e-05	0.747
SN	3M	Akap11	4.60341e-05	0.706
PFC	3M	Akap11	6.57751e-05	0.55
SSC	3M	Akap11	3.45412e-05	0.655
STR	3M	Akap11	0.000232834	0.467
TH	3M	Akap11	0.00700177	0.096
HP	1M	Dagla	8.87796e-06	0.861
SN	1M	Dagla	4.24751e-05	0.706
PFC	1M	Dagla	1.39645e-06	0.935
SSC	1M	Dagla	0.00261256	0.123
STR	1M	Dagla	0.000640331	0.436
TH	1M	Dagla	0.00554312	0.172
HP	3M	Dagla	0.000586649	0.384
SN	3M	Dagla	0.0113783	0.142
PFC	3M	Dagla	0.00628576	0.096
SSC	3M	Dagla	0.00380925	0.168
STR	3M	Dagla	0.00866843	0.057
TH	3M	Dagla	0.00155419	0.188
HP	1M	Gria3	0.000273176	0.558
SN	1M	Gria3	0.0019282	0.585
PFC	1M	Gria3	0.00449463	0.047
SSC	1M	Gria3	0.00110653	0.311
STR	1M	Gria3	0.000317261	0.54
TH	1M	Gria3	0.00400475	0.172
HP	3M	Gria3	0.00414008	0.24
SN	3M	Gria3	0.00949534	0.072
PFC	3M	Gria3	0.00278455	0.072
SSC	3M	Gria3	0.00307561	0.165
STR	3M	Gria3	0.00824477	0.053
TH	3M	Gria3	0.000271162	0.602
HP	1M	Grin2a	0.00433756	0.016
SN	1M	Grin2a	0.000953251	0.353
PFC	1M	Grin2a	0.00100813	0.193
SSC	1M	Grin2a	0.0121042	0
STR	1M	Grin2a	0.000522272	0.396
TH	1M	Grin2a	0.00140566	0.142
HP	3M	Grin2a	0.00312925	0.06
SN	3M	Grin2a	0.00263963	0.09
PFC	3M	Grin2a	0.0320267	0.002
SSC	3M	Grin2a	0.00188854	0.128
STR	3M	Grin2a	0.012452	0.012
TH	3M	Grin2a	0.00252878	0.04
HP	1M	Sp4	0.00132545	0.06
SN	1M	Sp4	0.0178689	0
PFC	1M	Sp4	0.00288514	0.04
SSC	1M	Sp4	0.00585775	0.002
STR	1M	Sp4	0.0103583	0
TH	1M	Sp4	0.0186864	0.002
HP	3M	Sp4	0.00121039	0.126
SN	3M	Sp4	0.00444745	0.002
PFC	3M	Sp4	0.000677389	0.093
SSC	3M	Sp4	0.00203213	0.014
STR	3M	Sp4	0.00293862	0.019
TH	3M	Sp4	0.00116652	0.059
HP	1M	Srrm2	0.00543398	0.132
SN	1M	Srrm2	0.0509526	0
PFC	1M	Srrm2	0.0117006	0.008
SSC	1M	Srrm2	0.00741219	0.006
STR	1M	Srrm2	0.0508301	0
TH	1M	Srrm2	0.0188081	0.013
HP	3M	Srrm2	0.00170594	0.37
PFC	3M	Srrm2	0.0104524	0.032
SSC	3M	Srrm2	0.00332127	0.039
STR	3M	Srrm2	0.00230984	0.223
TH	3M	Srrm2	0.00399698	0.209
HP	1M	Zmym2	0.00907746	0
SN	1M	Zmym2	0.0123753	0.001
PFC	1M	Zmym2	0.00927756	0
SSC	1M	Zmym2	0.00903826	0
STR	1M	Zmym2	0.00716907	0.004
TH	1M	Zmym2	0.0114412	0.005
HP	3M	Zmym2	0.00963358	0.042
SN	3M	Zmym2	0.0257236	0
PFC	3M	Zmym2	0.0063789	0.002
SSC	3M	Zmym2	0.00881453	0.003
STR	3M	Zmym2	0.0181344	0
TH	3M	Zmym2	0.0131245	0.004
HP	1M	Grin2b	0.00540606	0.089
SN	1M	Grin2b	0.00989511	0.093
PFC	1M	Grin2b	0.00364362	0.361
SSC	1M	Grin2b	0.00269451	0.033
STR	1M	Grin2b	0.0137959	0.023
TH	1M	Grin2b	0.0421281	0.011
HP	3M	Grin2b	2.57153e-05	0.884
SN	3M	Grin2b	0.00494312	0.03
PFC	3M	Grin2b	0.00010416	0.66
SSC	3M	Grin2b	0.000731305	0.231
STR	3M	Grin2b	0.00101037	0.273
TH	3M	Grin2b	0.0041422	0.109

### Sheet: metaTRADE_results
experiment	fisher.pval	meta_TWI	meta_TWI_SE	FDR		* meta-analysis within regions (across mutants) does not include Grin2b
PFC	2.16848e-08	1.40557e-06	9.22288e-07	6.50545e-08
SSC	1.23746e-09	0.000110593	8.53488e-05	7.42475e-09
HP	0.000378758	9.86878e-06	8.12591e-06	0.000378758
TH	2.07323e-07	0.00174494	0.000477088	4.14646e-07
STR	8.67441e-09	0.00349321	0.00078097	3.46976e-08
SN	3.17344e-09	6.05845e-05	5.75288e-05	1.58672e-08
HP_1M	0.000791983	9.19614e-06	8.18313e-06	0.00237595
SN_1M	4.86606e-06	5.33327e-05	7.83401e-05	5.35267e-05
PFC_1M	0.000118615	1.40069e-06	9.22291e-07	0.000593077
SSC_1M	1.88417e-07	0.0027712	0.000731837	2.261e-06
STR_1M	3.29415e-05	0.00316107	0.00113805	0.00023059
TH_1M	1.28362e-05	0.00346945	0.00114087	0.000128362
HP_3M	0.053326	5.74629e-05	6.88343e-05	0.053326
SN_3M	5.04772e-05	6.90722e-05	8.47538e-05	0.000302863
PFC_3M	1.50912e-05	0.00071606	0.000353045	0.000135821
SSC_3M	0.000395376	7.3908e-05	8.59352e-05	0.00158151
STR_3M	2.14005e-05	0.00378884	0.00107368	0.000171204
TH_3M	0.00131953	0.00137946	0.000525216	0.00263905
Akap11_1M	0.0491638	0.000571414	0.000495326	0.245819
Akap11_3M	0.65701	4.35314e-05	4.53984e-05	1
Dagla_1M	0.572016	1.49648e-06	9.16429e-07	1
Dagla_3M	0.0265238	0.00214162	0.00117339	0.159143
Gria3_1M	0.218093	0.00151807	0.00112435	0.65428
Gria3_3M	0.021171	0.00144193	0.000852549	0.148197
Grin2a_1M	0.000895945	0.00180923	0.000699879	0.0080635
Grin2a_3M	3.00316e-05	0.00289616	0.000849154	0.000330348
Sp4_1M	3.29584e-09	0.00291319	0.000685476	4.61417e-08
Sp4_3M	1.89644e-05	0.00133468	0.000341203	0.000227573
Srrm2_1M	2.02801e-08	0.010031	0.0021277	2.63641e-07
Srrm2_3M	0.0179068	0.0034819	0.00141317	0.143254
Zmym2_1M	1.60346e-11	0.00921542	0.0012979	2.56554e-10
Zmym2_3M	4.79663e-10	0.00934457	0.00154814	7.19494e-09
outlier_Grin2b_1M	0.000466075	0.00382568	0.00131435	0.00466075
outlier_Grin2b_3M	0.114157	2.72636e-05	2.14296e-05	0.456627
