## Supplemental Table 4 for "Meta-analysis of the brain transcriptomes of multiple genetic mouse models of schizophrenia highlights dysregulation in striatum and thalamus"

### Sheet: Sheet1
age	region	overlapping_genes	overlapping_pathways	stouffers_genes	stouffers_pathways
1M	HP	2	47	10	49
1M	PFC	4	43	1	112
1M	SN	14	128	609	977
1M	SSC	1	27	13	120
1M	STR	14	204	224	873
1M	TH	17	153	207	679
3M	HP	1	99	4	997
3M	PFC	4	19	11	214
3M	SN	7	28	183	240
3M	SSC	4	8	14	0
3M	STR	7	45	55	375
3M	TH	1	18	5	56
